# Neuronal RNA granules are ribosome complexes stalled at the pre-translocation state

**DOI:** 10.1101/2022.01.31.478155

**Authors:** Kalle Kipper, Abbas Mansour, Arto Pulk

## Abstract

The polarized cell morphology of neurons dictates many neuronal processes, including the axodendridic transport of specific mRNAs and subsequent translation. mRNAs together with ribosomes and RNA-binding proteins form RNA granules that are targeted to axodendrites for localized translation in neurons. It has been established that localized protein synthesis in neurons is essential for long-term memory formation, synaptic plasticity, and neurodegeneration. We have used proteomics and electron microscopy to characterize neuronal RNA granules (nRNAg) isolated from rat brain tissues or human neuroblastoma. We show that ribosome containing RNA granules are morula-like structures when visualized by electron microscopy. Crosslinking-coupled mass-spectrometry identified potential G3BP2 binding site on the ribosome near the eIF3d-binding site on the 40S ribosomal subunit. We used cryo-EM to resolve the structure of the ribosome-component of nRNAg. The cryo-EM reveals that ribosomes in the nRNAg are stalled at the elongation state where tRNA’s are in the hybrid A/P and P/E site, and resemble the pre-translocation state ribosomes. We also describe a new kind of principal motion of the ribosome, which we call the rocking motion.
