## Supplementary Table S3 for "Neuronal RNA granules are ribosome complexes stalled at the pre-translocation state"

### Sheet: Rat_average
Protname	log2	# razor + unique peptides	fold diff over mean
Rps29	1.27276	11	2.41623
Rpl28	0.94346	26	1.92313
Rpl21	0.881876	22	1.84277
Rpl22	0.792247	14	1.73177
Rpl7a	0.781942	39	1.71944
Rps30	0.685723	5	1.60851
Rpl14	0.638489	27	1.5567
Rps11	0.63047	35	1.54807
Rpl24	0.591173	24	1.50647
Rplp1	0.590069	5	1.50532
Rps19	0.568219	24	1.48269
Rpl26	0.537478	25	1.45143
Rps12	0.53618	18	1.45013
Rpl30	0.523866	17	1.4378
Rpl27	0.469045	17	1.38419
Rpl37a	0.464611	11	1.37995
Rps23	0.45738	17	1.37305
Rps21	0.449426	15	1.3655
Rps16	0.432869	25	1.34992
Rpl35a	0.403562	20	1.32277
Rps18	0.395659	34	1.31554
Rpl3	0.350071	60	1.27462
Rpl10	0.343094	32	1.26847
Rps15a	0.337493	22	1.26356
Rpl13a	0.305316	31	1.23569
Rpl4	0.260266	51	1.1977
Rps3	0.238249	43	1.17956
Rps9	0.197215	33	1.14648
Rpl34	0.173251	18	1.1276
Rpl32	0.166163	20	1.12207
Rpl12	0.163974	18	1.12037
Rps3a	0.157202	50	1.11512
Rplp0	0.123077	26	1.08906
Rpl23	0.114837	20	1.08285
Rpl18	0.0967067	24	1.06933
Rpl38	0.0927422	9	1.0664
Rpl29	0.0720594	13	1.05122
Rpl6-ps1	0.053753	35	1.03796
Rpl13	0.040788	31	1.02868
Rps17	0.040393	20	1.02839
Rpl5	-0.0214068	37	1.01495
Rps25	-0.0541473	18	1.03825
Rps13	-0.0641447	24	1.04546
Rps8	-0.0834904	32	1.05958
Rps2	-0.114386	31	1.08251
Rpl7	-0.12092	43	1.08743
Rpl18a	-0.125065	30	1.09056
Rpl31	-0.139259	19	1.10134
Rps6	-0.145014	33	1.10574
Rpl23az	-0.146991	17	1.10726
Rpl19	-0.196061	27	1.14557
Rps14	-0.197819	14	1.14696
Rps4x	-0.237168	42	1.17868
Rps7	-0.251419	28	1.19038
Rack1	-0.332045	41	1.2588
Rps20	-0.36445	15	1.28739
Rpl8	-0.442643	35	1.35909
Rpl11	-0.461297	23	1.37678
Rpsa	-0.531437	21	1.44537
Rps24	-0.534675	15	1.44862
Rpl9	-0.571202	23	1.48576
Rps5	-0.676776	22	1.59856
Rpl36a	-0.692614	16	1.61621
Rpl15	-0.775612	31	1.71192
Rps10	-0.841382	23	1.79177
Rpl27a	-0.905455	18	1.87313
Rps28	-0.965564	15	1.95283
Rpl10a*	-1.01941	24	2.02709
Rpl17	-1.22311	26	2.3345
Rpl35	-1.42231	10	2.68015
Rps26*	-1.49921	12	2.82688
Rps27l*	-1.70127	7	3.25186
Rps27	-2.10096	6	4.28996
Rpl36	-2.28194	15	4.86331
Rps27a*	-2.30567	15	4.94396
Rplp2	-2.47426	15	5.55682
Rpl39	-2.69067	3	6.45612
Rpl37*	-3.38966	7	10.4807
Rps15	-3.4545	12	10.9624
Uba52	-6.5937	3	96.5832
Rpl10a* etc : low-abundance r-proteins shared bewteen rat corticohippocampal and SH-SY5Y RNA garnules

### Sheet: Neuroblastoma_average
Protname	log2	# razor + unique peptides	fold diff over mean
Rplp2 (†)	1.13131	11	2.19057
Rpl37a	1.11131	12	2.16042
Rpl34	1.08048	18	2.11473
Rpl35 (†)	1.05032	12	2.07099
Rps30	1.02191	6	2.03061
Rps25	0.841457	12	1.79186
Rpl7a	0.822518	35	1.76849
Rpl28	0.813478	26	1.75744
Rpl13	0.786061	33	1.72436
Rps11	0.784974	32	1.72306
Rpl26	0.749368	25	1.68106
Rps21	0.721809	15	1.64925
Rpl24	0.681471	28	1.60377
Rps23	0.640286	15	1.55864
Rps19	0.612257	26	1.52865
Rpl23a	0.601626	18	1.51743
Rplp1	0.567881	3	1.48234
Rpl27	0.560976	14	1.47527
Rps12	0.509246	16	1.42331
Rpl21	0.496144	17	1.41044
Rpl22	0.492199	14	1.40659
Rpl3	0.479223	52	1.39399
Rps14	0.45447	15	1.37028
Rpl4	0.438051	47	1.35477
Rpl32	0.405393	18	1.32445
Rps6	0.40125	34	1.32065
Rpl29	0.33994	10	1.2657
Rpl27a	0.339902	15	1.26567
Rpl5	0.328588	31	1.25578
Rpl35a	0.321537	18	1.24966
Rps8	0.319485	28	1.24789
Rpl19	0.2915	30	1.22391
Rps28	0.265713	11	1.20223
Rpl38	0.167706	10	1.12327
Rpl17	0.0809792	23	1.05774
Rps24	0.073682	14	1.0524
Rps16	0.0216122	26	1.01509
Rpl18	-0.0105808	22	1.00736
Rpl14	-0.0182525	23	1.01273
Rps7	-0.0480758	24	1.03389
Rps3a	-0.0608287	46	1.04306
Rpl12	-0.0610541	15	1.04323
Rpl30	-0.0848439	18	1.06057
Rps10	-0.118579	20	1.08567
Rpl31	-0.138523	19	1.10078
Rpl13a	-0.207715	25	1.15486
Rpl18a	-0.246154	25	1.18604
Rpl6	-0.253842	29	1.19238
Rpl10	-0.275367	27	1.2103
Rpl7	-0.291856	31	1.22421
Rps29	-0.347225	12	1.27211
Rps3	-0.400657	30	1.32011
Rpl23	-0.433706	15	1.3507
Rps18	-0.437328	25	1.35409
Rack1	-0.519447	29	1.43341
Rps27	-0.525736	10	1.43967
Rps2	-0.592491	27	1.50785
Rps20	-0.626023	15	1.5433
Rpl15	-0.64582	25	1.56463
Rpl36	-0.686005	10	1.60882
Rpl11	-0.81221	17	1.7559
Rpl8	-0.812852	33	1.75668
Rpsa	-0.897348	19	1.86264
Rpl9	-0.901214	14	1.86764
Rps4x	-0.935203	34	1.91216
Rplp0	-1.01661	16	2.02317
Rps15a	-1.04727	13	2.06662
Rps27a*	-1.10056	13	2.14438
Rpl10a*	-1.20788	16	2.30998
Rps5	-1.29518	18	2.45407
Rpl37*	-1.45647	8	2.74435
Rpl36a	-1.51723	10	2.86241
Rps13	-1.66175	16	3.164
Rps9	-1.77646	23	3.42583
Rpl36al	-1.84175	7	3.58444
Rps17	-2.48478	19	5.5975
Rps26*	-3.16864	10	8.99196
Rps15*	-3.28581	9	9.75273
Uba52*	-4.48274	4	22.3583
Rpl26l1	-5.75719	4	54.0864
Rps27l*	-6.36697	2	82.5371
Rpl3l	-6.42309	2	85.8112
Rpl22l1	-7.75284	1	215.693
Rplp2 (†) etc : high-abundance r-proteins in SH-SY5Y RNA granules that were among the low-abundance r-proteins in the rat corticohippocampal RNA granules
