## Supplementary Table S5 for "Neuronal RNA granules are ribosome complexes stalled at the pre-translocation state"

### Sheet: Sheet1
Protein names	Gene names	iBAQ	Razor + unique peptides
Ecoli_maltose_binding_protein_Cys	MBP	6444500000	37
40S ribosomal protein S12	Rps12	19797000	6
60S ribosomal protein L39	Rpl39	16479000	1
60S acidic ribosomal protein P1	Rplp1	16411000	1
60S acidic ribosomal protein P2	Rplp2	15961000	4
60S ribosomal protein L21	Rpl21	14848000	4
60S ribosomal protein L7a	Rpl7a	13378000	7
40S ribosomal protein S28	Rps28	13375000	3
40S ribosomal protein S21	Rps21	13277000	5
40S ribosomal protein S26	Rps26	11675000	3
60S ribosomal protein L35	Rpl35	10839000	3
60S ribosomal protein L27	Rpl27	10785000	4
60S ribosomal protein L23a	Rpl23a	10002000	6
60S ribosomal protein L26	Rpl26;Rpl26-ps2	9498200	4
60S ribosomal protein L27a	Rpl27a	8916400	3
60S ribosomal protein L4	Rpl4	8437900	9
40S ribosomal protein S3a;40S ribosomal protein S3a;40S ribosomal protein S3b	Rps3a	8288200	10
60S ribosomal protein L3	Rpl3	7799200	10
60S ribosomal protein L32	Rpl32	7736800	2
60S ribosomal protein L19	Rpl19	6907800	2
60S ribosomal protein L24	Rpl24	6640800	4
60S ribosomal protein L10a;Ribosomal protein	Rpl10a	6614200	5
60S ribosomal protein L36	Rpl36	6596300	2
40S ribosomal protein S6	Rps6	6562600	3
60S ribosomal protein L18	Rpl18	6357700	4
60S ribosomal protein L6	Rpl6	6348200	6
40S ribosomal protein S8	Rps8	6188500	3
60S ribosomal protein L31	Rpl31	5816100	4
Caprin-1	Caprin1	5797700	8
60S ribosomal protein L5	Rpl5	5786100	5
60S ribosomal protein L17	Rpl17	5706900	5
Heterogeneous nuclear ribonucleoprotein U	Hnrnpu	5623000	12
60S ribosomal protein L13	Rpl13	5501100	5
60S ribosomal protein L10	Rpl10	4932600	2
40S ribosomal protein S18	Rps18	4909000	5
60S ribosomal protein L18a	Rpl18a	4854600	6
Nuclease-sensitive element-binding protein 1	Ybx1	4539200	6
60S ribosomal protein L7	Rpl7	4526000	7
40S ribosomal protein S7	Rps7	4440100	4
60S ribosomal protein L13a	Rpl13a	4332600	3
40S ribosomal protein S25	Rps25	4249000	2
60S ribosomal protein L30	Rpl30	4244400	2
40S ribosomal protein S23	Rps23	4112600	2
60S ribosomal protein L22	Rpl22	3923700	2
60S ribosomal protein L9	Rpl9	3803200	4
60S ribosomal protein L14	Rpl14	3745200	2
40S ribosomal protein S24	Rps24	3706700	3
60S ribosomal protein L34	Rpl34	3326900	2
40S ribosomal protein S4, X isoform;40S ribosomal protein S4	Rps4x;Rps4y2	3295500	10
60S ribosomal protein L28	Rpl28	3283000	3
Ubiquitin-40S ribosomal protein S27a;Ubiquitin;40S ribosomal protein S27a	Rps27l3;Rps27a	3107700	1
40S ribosomal protein S2	Rps2	3007300	3
40S ribosomal protein S13	Rps13	2916600	5
60S ribosomal protein L12	Rpl12	2868100	4
40S ribosomal protein S11	Rps11	2830300	4
Heterogeneous nuclear ribonucleoprotein H;Heterogeneous nuclear ribonucleoprotein H, N-terminally processed;Heterogeneous nuclear ribonucleoprotein H2	Hnrnph1;Hnrnph2	2707600	7
60S ribosomal protein L8	Rpl8	2561700	2
40S ribosomal protein S30	Fau	2281500	2
60S ribosomal protein L15	Rpl15	2222500	3
Nucleophosmin	Npm1	2155600	4
40S ribosomal protein SA	Rpsa	1908000	4
Homeobox protein Hox-D4	Hoxd4	1870700	1
Ras-associating and dilute domain-containing protein	Radil	1818200	1
5-phosphohydroxy-L-lysine phospho-lyase	Phykpl	1594800	1
Tubulin alpha-1A chain;Tubulin alpha-1C chain;Tubulin alpha-3 chain;Tubulin alpha-1B chain;Tubulin alpha-8 chain	Tuba1a;Tuba1c;Tuba3a;Tuba1b;Tuba8	1522300	5
Plasminogen activator inhibitor 1 RNA-binding protein;Plasminogen activator inhibitor 1 RNA-binding protein, N-terminally processed	Serbp1	1468600	4
Epsin-2	Epn2	1433400	1
Fanconi anemia group D2 protein homolog	Fancd2	1397300	1
60S ribosomal protein L37a;Putative 60S ribosomal protein L37a	Rpl37a	1382800	1
Histone H1.4;Histone H1t	Hist1h1e;Hist1h1t	1291900	2
Ras GTPase-activating protein-binding protein 2	G3bp2	1203200	4
Actin, cytoplasmic 2;Actin, cytoplasmic 2, N-terminally processed;Actin, cytoplasmic 1;Actin, cytoplasmic 1, N-terminally processed;Actin, alpha skeletal muscle;Actin, alpha cardiac muscle 1	Actg1;Actb;Acta1;Actc1	978620	3
Polyadenylate-binding protein 1	Pabpc1	835940	7
Histone acetyltransferase;Histone acetyltransferase KAT6A	Kat6a	746450	1
40S ribosomal protein S19	Rps19	659940	2
40S ribosomal protein S9	Rps9	652160	3
60S ribosomal protein L23	Rpl23	631420	1
40S ribosomal protein S3	Rps3	588640	4
Nucleolin	Ncl	585160	4
CUGBP Elav-like family member 2	Celf2	448680	2
60S acidic ribosomal protein P0	Rplp0	430360	2
SH3 domain-containing kinase-binding protein 1	Sh3kbp1	387510	2
40S ribosomal protein S16	Rps16	332480	1
Heterogeneous nuclear ribonucleoprotein D0;Heterogeneous nuclear ribonucleoprotein D-like	Hnrnpd;Rbm31y;Hnrnpdl	312840	2
ATP-binding cassette sub-family A member 6	Abca6	300840	1
Sperm flagellar protein 2	Spef2	297210	1
Heterogeneous nuclear ribonucleoprotein R	Hnrnpr	266350	2
Myelin expression factor 2	Myef2	247040	1
Ras GTPase-activating protein-binding protein 1	G3bp1	241640	2
Tubulin beta-4B chain;Tubulin beta-5 chain;Tubulin beta-2A chain;Tubulin beta-3 chain	Tubb4b;Tubb4a;Tubb6;Tubb5;Tubb2a;Tubb3	232640	2
Ubiquitin-associated protein 2-like	Ubap2l	216670	3
60S ribosomal protein L11	Rpl11	214830	1
Heterogeneous nuclear ribonucleoprotein F;Heterogeneous nuclear ribonucleoprotein F, N-terminally processed	Hnrnpf	209140	1
Rotatin	Rttn	201480	1
Von Hippel-Lindau disease tumor suppressor	Vhl	178220	1
Heat shock cognate 71 kDa protein;Heat shock-related 70 kDa protein 2;Heat shock 70 kDa protein 1-like;Heat shock 70 kDa protein 1B;Heat shock 70 kDa protein 1A	Hspa8;LOC680121;Hspa2;Hspa1l;Hspa1a	173850	2
Fragile X mental retardation syndrome-related protein 2	Fxr2	172810	4
Cold-inducible RNA-binding protein	Cirbp	170500	1
40S ribosomal protein S15a	Rps15al2;LOC691716;Rps15a	157900	1
Tubulin beta-2B chain	Tubb2b	152630	1
Partner of Y14 and mago	Wibg	147110	1
HMG box transcription factor BBX	Bbx	142500	1
Nuclear cap-binding protein subunit 2	Ncbp2	132430	2
TAR DNA-binding protein 43	Tardbp	119780	1
RNA transcription, translation and transport factor protein	RGD1304704;LOC360933	110070	2
Protein FAM210A	Fam210a	104630	1
ELAV-like protein;ELAV-like protein 2	Elavl2	96966	1
ABC-type organic anion transporter ABCA8A	Abca8a	88107	1
Peptidyl-prolyl cis-trans isomerase A;Peptidyl-prolyl cis-trans isomerase A, N-terminally processed	Ppia	74673	1
Poly(rC)-binding protein	Pcbp3;Pcbp2	72567	1
Y-box-binding protein 3	Ybx3;Ybx2	69130	1
Dihydropyrimidinase-related protein 3;Dihydropyrimidinase-related protein 1;Dihydropyrimidinase-related protein 2	Dpysl3;Crmp1;Dpysl2	62253	1
Solute carrier organic anion transporter family member 2A1	Slco2a1	45289	1
Bifunctional glutamate/proline--tRNA ligase	Eprs	45109	1
Double-stranded RNA-binding protein Staufen homolog 2	Stau2	42885	1
Interleukin enhancer-binding factor 3	Ilf3	40420	1
Centromere protein P		37304	1
Probable ATP-dependent RNA helicase DDX46	Ddx46	33937	1
Trinucleotide repeat-containing gene 6C protein	Tnrc6c	32581	1
Zinc finger CCCH domain-containing protein 15	Zc3h15	31835	1
Endothelial lipase	Lipg	18862	1
Heterogeneous nuclear ribonucleoprotein A/B	Hnrnpab	15688	1
Receptor protein serine/threonine kinase;TGF-beta receptor type-1	Tgfbr1	5941.4	1
Nuclear factor of activated T-cells 5	Nfat5	0	1
Trifunctional enzyme subunit beta, mitochondrial;3-ketoacyl-CoA thiolase	Hadhb	0	1
Dehydrogenase/reductase SDR family member 7C	Dhrs7c	0	1
